# A Developmental Mechanism to Regulate Alternative Polyadenylation in an Adult Stem Cell Lineage

**DOI:** 10.1101/2024.03.18.585561

**Authors:** Lorenzo Gallicchio, Neuza R. Matias, Fabian Morales-Polanco, Iliana Nava, Sarah Stern, Yi Zeng, Margaret T. Fuller

## Abstract

Alternative Cleavage and Polyadenylation (APA) often results in production of mRNA isoforms with either longer or shorter 3’UTRs from the same genetic locus, potentially impacting mRNA translation, localization and stability. Developmentally regulated APA can thus make major contributions to cell-type-specific gene expression programs as cells differentiate. During *Drosophila* spermatogenesis, approximately 500 genes undergo APA when proliferating spermatogonia differentiate into spermatocytes, producing transcripts with shortened 3’ UTRs, leading to profound stage-specific changes in the proteins expressed. The molecular mechanisms that specify usage of upstream polyadenylation sites in spermatocytes are thus key to understanding the changes in cell state. Here, we show that upregulation of PCF11 and Cbc, the two components of Cleavage Factor II (CFII), orchestrates APA during *Drosophila* spermatogenesis. Knock down of *PCF11* or *cbc* in spermatocytes caused dysregulation of APA, with many transcripts normally cleaved at a proximal site in spermatocytes now cleaved at their distal site, as in spermatogonia. Forced overexpression of CFII components in spermatogonia switched cleavage of some transcripts to the proximal site normally used in spermatocytes. Our findings reveal a developmental mechanism where changes in expression of specific cleavage factors can direct cell-type-specific APA at selected genes.
