## Supplementary material for "A Developmental Mechanism to Regulate Alternative Polyadenylation in an Adult Stem Cell Lineage": HCR-probes-list

### Sheet: Sheet1
	HCR-FISH probes
Set Name	Probe Name	sequence
Kpc2_CDS	Isop_CDS_SB5_0	ctcactcccaatctctataaCCGAGGTTGTGTCGTTGTCGCC
Kpc2_CDS	Isop_CDS_SB5_1	ACTTTTGAAGGATATGTGTGATaactaccctacaaatccaat
Kpc2_CDS	Isop_CDS_SB5_2	ctcactcccaatctctataaGTTTTCCAGGATGCCCAGAAAT
Kpc2_CDS	Isop_CDS_SB5_3	ACGCCACACGCGTATCGCATGTaactaccctacaaatccaat
Kpc2_CDS	Isop_CDS_SB5_4	ctcactcccaatctctataaAGGGTCATCTGGACTTGTGGCA
Kpc2_CDS	Isop_CDS_SB5_5	GCCAAAAAAGTCTTTGGATTGCaactaccctacaaatccaat
Kpc2_CDS	Isop_CDS_SB5_6	ctcactcccaatctctataaGCGAATCGGGCGCCAAGCCTTC
Kpc2_CDS	Isop_CDS_SB5_7	TTTCCAGGATCACCTTTAGGATaactaccctacaaatccaat
Kpc2_CDS	Isop_CDS_SB5_8	ctcactcccaatctctataaTCGATTGTCGCACAACCATTCG
Kpc2_CDS	Isop_CDS_SB5_9	ACGCAGTTCAATAACGCTACCCaactaccctacaaatccaat
Kpc2_CDS	Isop_CDS_SB5_10	ctcactcccaatctctataaGTTTTCTTCAGTGCCGCGAGCA
Kpc2_CDS	Isop_CDS_SB5_11	CACGCGGACGCCTTGTTGTTGCaactaccctacaaatccaat
Kpc2_CDS	Isop_CDS_SB5_12	ctcactcccaatctctataaCTGTAAGCGATTCCACAATCTC
Kpc2_CDS	Isop_CDS_SB5_13	CTGCCGTCTCCTCGAAGCCCATaactaccctacaaatccaat
Kpc2_CDS	Isop_CDS_SB5_14	ctcactcccaatctctataaGCTGTAGATTCGTACAATCTCA
Kpc2_CDS	Isop_CDS_SB5_15	ATCGCTGGGAGGGGAATCCCGGaactaccctacaaatccaat
Kpc2_CDS	Isop_CDS_SB5_16	ctcactcccaatctctataaGTTTCATTATTGGTGACAATCG
Kpc2_CDS	Isop_CDS_SB5_17	ATCAAGGCAGCAGTGTTTTCAAaactaccctacaaatccaat
Kpc2_CDS	Isop_CDS_SB5_18	ctcactcccaatctctataaTGTGCTGCATATTCATGCCCGG
Kpc2_CDS	Isop_CDS_SB5_19	TGGAGGGTGAGATGGAAGATAGaactaccctacaaatccaat
Kpc2_CDS	Isop_CDS_SB5_20	ctcactcccaatctctataaTTGGTTCTGTATTAGCCACTCC
Kpc2_CDS	Isop_CDS_SB5_21	CGGTTCCTGTGGATTTTCCTCGaactaccctacaaatccaat
Kpc2_CDS	Isop_CDS_SB5_22	ctcactcccaatctctataaTGTGCTTTTAAGGCAAATGCGG
Kpc2_CDS	Isop_CDS_SB5_23	ATCGTGGTCGAGTAAATGCCATaactaccctacaaatccaat
Kpc2_CDS	Isop_CDS_SB5_24	ctcactcccaatctctataaCCACGAGGCATTGCAGCGTATC
Kpc2_CDS	Isop_CDS_SB5_25	CTAGCTCCCGCTTGAAGCCCATaactaccctacaaatccaat
Kpc2_CDS	Isop_CDS_SB5_26	ctcactcccaatctctataaCAAACGTTGCTTTAGCATAGCT
Kpc2_CDS	Isop_CDS_SB5_27	CGCTTGCTGATTTCGGCGATTGaactaccctacaaatccaat
Kpc2_CDS	Isop_CDS_SB5_28	ctcactcccaatctctataaGCTCCTATAACCGCCGCAGAAG
Kpc2_CDS	Isop_CDS_SB5_29	ATCAGGCGTGGAGCATAAGGGCaactaccctacaaatccaat
Kpc2_CDS	Isop_CDS_SB5_30	ctcactcccaatctctataaTTCGCACATCGTATTGGATATT
Kpc2_CDS	Isop_CDS_SB5_31	CTTGAGCCAAAGAGATCAACACaactaccctacaaatccaat
Kpc2_CDS	Isop_CDS_SB5_32	ctcactcccaatctctataaATCGATGGTGGGCAGCTGGTTG
Kpc2_CDS	Isop_CDS_SB5_33	CGACTGCTGAAAGATTTCATTAaactaccctacaaatccaat
Kpc2_CDS	Isop_CDS_SB5_34	ctcactcccaatctctataaGCGCTCTCCACCAGCTGCTCAT
Kpc2_CDS	Isop_CDS_SB5_35	CAATTGACGGGCACGTATCGGGaactaccctacaaatccaat
Kpc2_CDS	Isop_CDS_SB5_36	ctcactcccaatctctataaGTGAAACAGTCTGCGGCAGAGT
Kpc2_CDS	Isop_CDS_SB5_37	TTGGGCCAGGAACCTCACGTATaactaccctacaaatccaat
Kpc2_CDS	Isop_CDS_SB5_38	ctcactcccaatctctataaAGTCTCATTGTTGCGAACTTTT
Kpc2_CDS	Isop_CDS_SB5_39	ATTGCGTCGTGGGGAGAGTATGaactaccctacaaatccaat
Kpc2_CDS	Isop_CDS_SB5_40	ctcactcccaatctctataaTTAAGCTCGCCGCCGAAGTATT
Kpc2_CDS	Isop_CDS_SB5_41	AGCTGGGCCAGCGTGTCGCCCTaactaccctacaaatccaat
Kpc2_CDS	Isop_CDS_SB5_42	ctcactcccaatctctataaGATTAAGATGCCGCACATCTGG
Kpc2_CDS	Isop_CDS_SB5_43	CCGCCCGATAGAGACGGTATCGaactaccctacaaatccaat
Set Name	Probe Name	sequence
Kpc2_extension	Isop_ext_SB3_0	gtccctgcctctatatctttATTGATTTATTTGCATTTTGTT
Kpc2_extension	Isop_ext_SB3_1	TCTTTTGTTTTGTATCAAAAACttccactcaactttaacccg
Kpc2_extension	Isop_ext_SB3_2	gtccctgcctctatatctttGGTTTACAAAATAATACTTTGA
Kpc2_extension	Isop_ext_SB3_3	AAAACTATGCAAATTTGAATATttccactcaactttaacccg
Kpc2_extension	Isop_ext_SB3_4	gtccctgcctctatatctttCTGGGATTACAACGCACTTAAA
Kpc2_extension	Isop_ext_SB3_5	GTTCAAGTTGATGGTTTAAACAttccactcaactttaacccg
Kpc2_extension	Isop_ext_SB3_6	gtccctgcctctatatctttAACTGATGGGTTGTTTCTGTGG
Kpc2_extension	Isop_ext_SB3_7	TCACCACACGTACGAGCGCTTAttccactcaactttaacccg
Kpc2_extension	Isop_ext_SB3_8	gtccctgcctctatatctttATGTAGTGCGAGATTCGGCTGA
Kpc2_extension	Isop_ext_SB3_9	GATGCAGTATGTGACATTTTCTttccactcaactttaacccg
Kpc2_extension	Isop_ext_SB3_10	gtccctgcctctatatctttTAGAGTAATTATTGTTTAACCT
Kpc2_extension	Isop_ext_SB3_11	AGATGAGCTAGCAAACTAGATGttccactcaactttaacccg
Kpc2_extension	Isop_ext_SB3_12	gtccctgcctctatatctttGACTAGATATAGATACATTTTA
Kpc2_extension	Isop_ext_SB3_13	AATACAATTGTAGGATGAAGGCttccactcaactttaacccg
Kpc2_extension	Isop_ext_SB3_14	gtccctgcctctatatctttTATATATATGTATGTATGTATA
Kpc2_extension	Isop_ext_SB3_15	TATTTATATATATATATATATAttccactcaactttaacccg
Kpc2_extension	Isop_ext_SB3_16	gtccctgcctctatatctttTGTATATGTATGTATAAAATGC
Kpc2_extension	Isop_ext_SB3_17	TATATGTGTATGTATGTATATAttccactcaactttaacccg
Kpc2_extension	Isop_ext_SB3_18	gtccctgcctctatatctttTGTAGAGTGCAGCCGCGTGCTC
Kpc2_extension	Isop_ext_SB3_19	AATTCGTACTGATCGGTAAGCGttccactcaactttaacccg
Kpc2_extension	Isop_ext_SB3_20	gtccctgcctctatatctttGCTTTGTGCAGTTTACTTTCAT
Kpc2_extension	Isop_ext_SB3_21	TTGGCGAAGCGATTGCATCTTTttccactcaactttaacccg
Set Name	Probe Name	sequence
Red_CDS	red_CDS_SB5_0	ctcactcccaatctctataaGCGAATTCTGGACTCGTCGCGT
Red_CDS	red_CDS_SB5_1	CCTGCTGCTTCTCCAGCCGCTTaactaccctacaaatccaat
Red_CDS	red_CDS_SB5_2	ctcactcccaatctctataaCGTATCCGAGGAGTTCCCGCTG
Red_CDS	red_CDS_SB5_3	CTGCGTCGTGTTCAGCAGGTGCaactaccctacaaatccaat
Red_CDS	red_CDS_SB5_4	ctcactcccaatctctataaTGCGACGGACGGTCGTTGTTGT
Red_CDS	red_CDS_SB5_5	CCCGTCGAGCTGTGGCGCTGATaactaccctacaaatccaat
Red_CDS	red_CDS_SB5_6	ctcactcccaatctctataaGATGGCGGCGCTGCGGGAAAAC
Red_CDS	red_CDS_SB5_7	TGGTCTTGTAGGAGTTGTTCAGaactaccctacaaatccaat
Red_CDS	red_CDS_SB5_8	ctcactcccaatctctataaGTCCGCATCACTCTGACTGCTG
Red_CDS	red_CDS_SB5_9	GTCGGCGGTGGCACTGATGCAGaactaccctacaaatccaat
Red_CDS	red_CDS_SB5_10	ctcactcccaatctctataaTATTTGCGCGACTCAGAAATGG
Red_CDS	red_CDS_SB5_11	ACCAGGTCCTTAGAGCGCTCCAaactaccctacaaatccaat
Red_CDS	red_CDS_SB5_12	ctcactcccaatctctataaCGTTCATGCATTTCCTGTTCTC
Red_CDS	red_CDS_SB5_13	TGTTGTCTATCTTGTTAAGGAAaactaccctacaaatccaat
Red_CDS	red_CDS_SB5_14	ctcactcccaatctctataaCGAGTCCAGGCTCTTGCTCTGC
Red_CDS	red_CDS_SB5_15	CTCCTCGGGCGTCATTGCGGCCaactaccctacaaatccaat
Red_CDS	red_CDS_SB5_16	ctcactcccaatctctataaTGCATCATCGATGGATCCTCGT
Red_CDS	red_CDS_SB5_17	TTGCCGCTGCAACCACCGTGGCaactaccctacaaatccaat
Red_CDS	red_CDS_SB5_18	ctcactcccaatctctataaCCCCGGCAATGGAGTAGGGACG
Red_CDS	red_CDS_SB5_19	CGCCGGCCTGCACCACCAGCAGaactaccctacaaatccaat
Red_CDS	red_CDS_SB5_20	ctcactcccaatctctataaCTGTTGGTTGCCGCCGGAACGC
Red_CDS	red_CDS_SB5_21	TTGTGGGGGCTGTTGCTGCTGCaactaccctacaaatccaat
Red_CDS	red_CDS_SB5_22	ctcactcccaatctctataaCCACTTGTGTTGCAGCTGCTGC
Red_CDS	red_CDS_SB5_23	GATCCTCCGGAAATGGGGCCGGaactaccctacaaatccaat
Red_CDS	red_CDS_SB5_24	ctcactcccaatctctataaTGCTGCTGCTGATGTCGTTGCT
Red_CDS	red_CDS_SB5_25	TGCTCCCACTGCTGCTGCTGCTaactaccctacaaatccaat
Red_CDS	red_CDS_SB5_26	ctcactcccaatctctataaGCTCAGATTATTGGCATTGTTG
Red_CDS	red_CDS_SB5_27	CTTCATGAAGCTCTTGTTGCTCaactaccctacaaatccaat
Red_CDS	red_CDS_SB5_28	ctcactcccaatctctataaTCCGGAGTGCCCGGTGGCGTGG
Red_CDS	red_CDS_SB5_29	TGCGCCTCCCGCTGTCCATTGGaactaccctacaaatccaat
Red_CDS	red_CDS_SB5_30	ctcactcccaatctctataaTCGAATCGCCAGGCACCTGGGG
Red_CDS	red_CDS_SB5_31	CCAGCACGGCGTCGAAAGCGGCaactaccctacaaatccaat
Red_CDS	red_CDS_SB5_32	ctcactcccaatctctataaTGGAACGAGGAGAAACTGACGC
Red_CDS	red_CDS_SB5_33	ATAGTACGGTGAGTTCTTCTCCaactaccctacaaatccaat
Red_CDS	red_CDS_SB5_34	ctcactcccaatctctataaAGGCGGTTGGCCCGTCTTATTT
Red_CDS	red_CDS_SB5_35	AGGAACAGGCTGTCCGAGGCGAaactaccctacaaatccaat
Red_CDS	red_CDS_SB5_36	ctcactcccaatctctataaGGGCGATGCCCTGCAGCGTGTC
Red_CDS	red_CDS_SB5_37	GCTCCGTCGTGCAGCCGTACTTaactaccctacaaatccaat
Red_CDS	red_CDS_SB5_38	ctcactcccaatctctataaGAGGGTCTCATTGTTCCGGAGG
Red_CDS	red_CDS_SB5_39	CGTCTTCTCGACGATGTGCCGGaactaccctacaaatccaat
Red_CDS	red_CDS_SB5_40	ctcactcccaatctctataaCGCTTGAGGGTGCGCCCGGAGT
Red_CDS	red_CDS_SB5_41	CTGTTGCAGCAGGTGCTCCCGTaactaccctacaaatccaat
Red_CDS	red_CDS_SB5_42	ctcactcccaatctctataaACATGAATTCCGAGTCATCCAT
Red_CDS	red_CDS_SB5_43	CCCGGATCGATTGCTTCTCGTTaactaccctacaaatccaat
Set Name	Probe Name	sequence
Red_extension	red_ext_SB3_0	gtccctgcctctatatctttTTTAAAAAACATTCTCACGTAC
Red_extension	red_ext_SB3_1	GTTCCAACACAATTCTCACTTTttccactcaactttaacccg
Red_extension	red_ext_SB3_2	gtccctgcctctatatctttGCAGTTCGATATTGAGGTTTCT
Red_extension	red_ext_SB3_3	AACATGACTTGGCTCGATATGAttccactcaactttaacccg
Red_extension	red_ext_SB3_4	gtccctgcctctatatctttGTATATATTGTTTTGTGGTGGA
Red_extension	red_ext_SB3_5	GGGATATACATAATATATATTGttccactcaactttaacccg
Red_extension	red_ext_SB3_6	gtccctgcctctatatctttGGTTTTATATAGAACGTTTCGG
Red_extension	red_ext_SB3_7	TGCTTGTTTAACAATTGAGGTTttccactcaactttaacccg
Red_extension	red_ext_SB3_8	gtccctgcctctatatctttAATAAATTAAAATTACACGTCA
Red_extension	red_ext_SB3_9	GTTTAATACTTTGGAAAGCTAAttccactcaactttaacccg
Red_extension	red_ext_SB3_10	gtccctgcctctatatctttGCGGTCAGAGCAGTCCAGTTGG
Red_extension	red_ext_SB3_11	ACAGTTGGCCAATTTCGTGTTTttccactcaactttaacccg
Red_extension	red_ext_SB3_12	gtccctgcctctatatctttATACAATTAACATTAATAATTC
Red_extension	red_ext_SB3_13	ATTGTTGTGTTTTCTGGCGACTttccactcaactttaacccg
Red_extension	red_ext_SB3_14	gtccctgcctctatatctttGATTAAAGCTAGAGTCATACAA
Red_extension	red_ext_SB3_15	TCATAACTAAATTATACACAGTttccactcaactttaacccg
Red_extension	red_ext_SB3_16	gtccctgcctctatatctttAGGGCGGACAGGAGGACAGAAG
Red_extension	red_ext_SB3_17	AAAGTAAACATAATGGGGGGCAttccactcaactttaacccg
Red_extension	red_ext_SB3_18	gtccctgcctctatatctttTCAGATCGGATCTTGCAAGCAA
Red_extension	red_ext_SB3_19	GCTTCCGTATCTGTTCGATGCGttccactcaactttaacccg
Red_extension	red_ext_SB3_20	gtccctgcctctatatctttACACAAGATCAAAATGGGTTTA
Red_extension	red_ext_SB3_21	ATTGGCGGCAATTATACAGGGCttccactcaactttaacccg
Red_extension	red_ext_SB3_22	gtccctgcctctatatctttCAGGTTTACATAGCGCAGCGCT
Red_extension	red_ext_SB3_23	CAGAACTGCCTTGTCATCGTACttccactcaactttaacccg
Set Name	Probe Name	sequence
PCF11-long	PCF11-RF_SB3_0	gtccctgcctctatatctttCTTTTCGGTAATAATTTATGTA
PCF11-long	PCF11-RF_SB3_1	ATTCTGCAAGTGGTTTTTATTCttccactcaactttaacccg
PCF11-long	PCF11-RF_SB3_2	gtccctgcctctatatctttAAAAGGATTTGAATACCTACAG
PCF11-long	PCF11-RF_SB3_3	TACGAATGTGAGCGCGCCGCATttccactcaactttaacccg
PCF11-long	PCF11-RF_SB3_4	gtccctgcctctatatctttGCGGAGAACGTTCCGTTGGCTA
PCF11-long	PCF11-RF_SB3_5	ATCGCGGCGAGGCGTCGCTCTCttccactcaactttaacccg
PCF11-long	PCF11-RF_SB3_6	gtccctgcctctatatctttGTAATCGTAGTAAAAACGTATT
PCF11-long	PCF11-RF_SB3_7	TCTAAAACTAAGTAACGTGTAAttccactcaactttaacccg
PCF11-long	PCF11-RF_SB3_8	gtccctgcctctatatctttTCAGACGGCCGATTTGATTTAC
PCF11-long	PCF11-RF_SB3_9	AGGAATATCGCCAAGTCCCTCCttccactcaactttaacccg
PCF11-long	PCF11-RF_SB3_10	gtccctgcctctatatctttTCGATGCCGTTCTGCACCTTTT
PCF11-long	PCF11-RF_SB3_11	ATGATCGAGCACAGGCCCGACGttccactcaactttaacccg
PCF11-long	PCF11-RF_SB3_12	gtccctgcctctatatctttGCAGCGCCGGCTTTTGTTCCAC
PCF11-long	PCF11-RF_SB3_13	TCGTCCGCTTCAGCGTGGCATTttccactcaactttaacccg
PCF11-long	PCF11-RF_SB3_14	gtccctgcctctatatctttTGTGGCGAGCGGCGGAGTTGGC
PCF11-long	PCF11-RF_SB3_15	GACGGGCTCCGGATCCGGATCAttccactcaactttaacccg
PCF11-long	PCF11-RF_SB3_16	gtccctgcctctatatctttAAAAGCGAAGCAGCTGGTGCGG
PCF11-long	PCF11-RF_SB3_17	GATTTCAGGCTGCCCGTCTCCGttccactcaactttaacccg
PCF11-long	PCF11-RF_SB3_18	gtccctgcctctatatctttGGCTGCCATTGCTGCTGCTGCT
PCF11-long	PCF11-RF_SB3_19	AGGATGCGGTGGAAGTAGTGCTttccactcaactttaacccg
PCF11-long	PCF11-RF_SB3_20	gtccctgcctctatatctttCGAGATCGAGCTGATTACGTTT
PCF11-long	PCF11-RF_SB3_21	TGCGCCGTAAGTGCTGCCAATTttccactcaactttaacccg
PCF11-long	PCF11-RF_SB3_22	gtccctgcctctatatctttGGCACGAACGTATTGCCGCCGC
PCF11-long	PCF11-RF_SB3_23	GAGGGCGTGCTGGTCGCAATCTttccactcaactttaacccg
PCF11-long	PCF11-RF_SB3_24	gtccctgcctctatatctttTTTGAATGGCATTCACCTGCTG
PCF11-long	PCF11-RF_SB3_25	ACAGCACTGGAATGGTGGAAATttccactcaactttaacccg
PCF11-long	PCF11-RF_SB3_26	gtccctgcctctatatctttACCGCCAGCTGCTCCTGATCCA
PCF11-long	PCF11-RF_SB3_27	GACAGGGTCTCCTGCTCCGGATttccactcaactttaacccg
PCF11-long	PCF11-RF_SB3_28	gtccctgcctctatatctttTGCGAGTCCGTTGTCGTGGTGT
PCF11-long	PCF11-RF_SB3_29	CCGATGACGCTTATGGCCGAGAttccactcaactttaacccg
PCF11-long	PCF11-RF_SB3_30	gtccctgcctctatatctttTACTCGTATTCTTAGTGATATT
PCF11-long	PCF11-RF_SB3_31	TGGAGGCACTATTATGACTATTttccactcaactttaacccg
PCF11-long	PCF11-RF_SB3_32	gtccctgcctctatatctttAGCCAAAGGTAACGCCGGACCC
PCF11-long	PCF11-RF_SB3_33	TATCTTTATTTTATTAACTATGttccactcaactttaacccg
PCF11-long	PCF11-RF_SB3_34	gtccctgcctctatatctttTCCTGCTTCTCGCCATTCAATT
PCF11-long	PCF11-RF_SB3_35	ACTGCGCTCAGGTTATGCGTGGttccactcaactttaacccg
PCF11-long	PCF11-RF_SB3_36	gtccctgcctctatatctttCACCCTGCTCCAACTCGTCCGC
PCF11-long	PCF11-RF_SB3_37	CCGCATCCGTATCGGTGTTTGCttccactcaactttaacccg
PCF11-long	PCF11-RF_SB3_38	gtccctgcctctatatctttGGTCACCGATGCTGGCCGCTCG
PCF11-long	PCF11-RF_SB3_39	CTCATTGGCGGGCAGGGAGAGCttccactcaactttaacccg
PCF11-long	PCF11-RF_SB3_40	gtccctgcctctatatctttCCGATGGTGTGTGTTTGAGTTT
PCF11-long	PCF11-RF_SB3_41	ATGGTGGCCGGCGAGGCTGACGttccactcaactttaacccg
Set Name	Probe Name	sequence
PCF11-RB	PCF11-RB_SB5_0	ctcactcccaatctctataaTTATTTTATTGAGTTTCTCTTC
PCF11-RB	PCF11-RB_SB5_1	AACAGGAAATTAAAACTGCAGTaactaccctacaaatccaat
PCF11-RB	PCF11-RB_SB5_2	ctcactcccaatctctataaAAGTTTAAGGTACAAAAAATAC
PCF11-RB	PCF11-RB_SB5_3	ATCTAATAATTGTTTATCAATAaactaccctacaaatccaat
PCF11-RB	PCF11-RB_SB5_4	ctcactcccaatctctataaATTTTTGGTTCGCTTTCAATTT
PCF11-RB	PCF11-RB_SB5_5	TTCACAGTTAAATCATTTTGGTaactaccctacaaatccaat
PCF11-RB	PCF11-RB_SB5_6	ctcactcccaatctctataaCACAAATCGAAAATCATTTTCA
PCF11-RB	PCF11-RB_SB5_7	AGTTGTACTTATTGTTTTGACAaactaccctacaaatccaat
PCF11-RB	PCF11-RB_SB5_8	ctcactcccaatctctataaGCTACATTTTGCATCAATTAAA
PCF11-RB	PCF11-RB_SB5_9	AAATCATACCAAAGGCGGCACCaactaccctacaaatccaat
PCF11-RB	PCF11-RB_SB5_10	ctcactcccaatctctataaCAACACATTTTATTTACACTTT
PCF11-RB	PCF11-RB_SB5_11	ACAACTTGGAATGCAAAAGGTTaactaccctacaaatccaat
PCF11-RB	PCF11-RB_SB5_12	ctcactcccaatctctataaAGATTTTTCTAAACGACGCTTA
PCF11-RB	PCF11-RB_SB5_13	GCTTTTGATTCGATAAAACTTGaactaccctacaaatccaat
PCF11-RB	PCF11-RB_SB5_14	ctcactcccaatctctataaATAAATATTTAATTAATTGTTG
PCF11-RB	PCF11-RB_SB5_15	AGTATTTATAAGAAAAAATATAaactaccctacaaatccaat
PCF11-RB	PCF11-RB_SB5_16	ctcactcccaatctctataaCAAATTTCCTGCTTCCAATAAA
PCF11-RB	PCF11-RB_SB5_17	GCGGTTAGTTGCTTTAAAACGAaactaccctacaaatccaat
PCF11-RB	PCF11-RB_SB5_18	ctcactcccaatctctataaGAACCAAATTTCAGCAGTTAGT
PCF11-RB	PCF11-RB_SB5_19	CTGGGCCAAAAAACAACGAACGaactaccctacaaatccaat
PCF11-RB	PCF11-RB_SB5_20	ctcactcccaatctctataaTCAATAATGTTGATCAGTAAGT
PCF11-RB	PCF11-RB_SB5_21	GGAATCTTTTTATAGACATCTTaactaccctacaaatccaat
PCF11-RB	PCF11-RB_SB5_22	ctcactcccaatctctataaAACCATCTCAAATTGTTGTTCA
PCF11-RB	PCF11-RB_SB5_23	AATACTGGCAATGGTCGCTTTTaactaccctacaaatccaat
PCF11-RB	PCF11-RB_SB5_24	ctcactcccaatctctataaCAGAATTCAAGCAAAATCTATA
PCF11-RB	PCF11-RB_SB5_25	GTAGTAATTTAATATGATATTTaactaccctacaaatccaat
PCF11-RB	PCF11-RB_SB5_26	ctcactcccaatctctataaACGCCACTTTGGTATCACAATT
PCF11-RB	PCF11-RB_SB5_27	GTTTAACACATTCCATTGTTGGaactaccctacaaatccaat
PCF11-RB	PCF11-RB_SB5_28	ctcactcccaatctctataaAGTTGAGCAGAAGATTTCCACT
PCF11-RB	PCF11-RB_SB5_29	GTACTTATCACAGACTTCGGTTaactaccctacaaatccaat
Set Name	Probe Name	sequence
cbc	cbc_SB5_0	ctcactcccaatctctataaTGATCCCTCGCCTCGTGTCGCA
cbc	cbc_SB5_1	CCGTAGAAGTACTCCTTGATGCaactaccctacaaatccaat
cbc	cbc_SB5_2	ctcactcccaatctctataaCGCCGCTCTTGGGCAGCAGTAC
cbc	cbc_SB5_3	GTTCCTTGCTGCGCTCGACGACaactaccctacaaatccaat
cbc	cbc_SB5_4	ctcactcccaatctctataaTCGAAGCAGCTCGTTGTATAGT
cbc	cbc_SB5_5	CACATGAACTCCCTTGGGAACAaactaccctacaaatccaat
cbc	cbc_SB5_6	ctcactcccaatctctataaGCACAGGCTCCATAGGCTTTGG
cbc	cbc_SB5_7	CGCTCCTGGTCCAGAACAAAGAaactaccctacaaatccaat
cbc	cbc_SB5_8	ctcactcccaatctctataaCGGATCCCTTTACCCAGCCACA
cbc	cbc_SB5_9	CCGCGTGCAACAGGTGCGCGTAaactaccctacaaatccaat
cbc	cbc_SB5_10	ctcactcccaatctctataaTTTTGTTCGCTTGTTGCTATTC
cbc	cbc_SB5_11	AGTGTTTATAATAATGCCAGAGaactaccctacaaatccaat
cbc	cbc_SB5_12	ctcactcccaatctctataaATTTTGGAAACCACGGCATTGT
cbc	cbc_SB5_13	AGAGATTGCAGTGTTACCTCTGaactaccctacaaatccaat
cbc	cbc_SB5_14	ctcactcccaatctctataaACTTATGGCCAAAGTGATAGAC
cbc	cbc_SB5_15	ACAGCACGCTGTTTCCGCTGGGaactaccctacaaatccaat
cbc	cbc_SB5_16	ctcactcccaatctctataaCTCCTCAACGTTCGCCGGTCGC
cbc	cbc_SB5_17	CAGCGGCGCTGTCTTGGCGAATaactaccctacaaatccaat
cbc	cbc_SB5_18	ctcactcccaatctctataaCCGGAAATGGCAATCGAGCCCT
cbc	cbc_SB5_19	TCGATGAGAATGGTGGCCACACaactaccctacaaatccaat
cbc	cbc_SB5_20	ctcactcccaatctctataaGCGGTCGACGACCCACGCGCAC
cbc	cbc_SB5_21	GTCCAACATCCAGGTCGGCGTAaactaccctacaaatccaat
cbc	cbc_SB5_22	ctcactcccaatctctataaCAGAGTGCTCTTGCCCACGTCC
cbc	cbc_SB5_23	AGCATAGTTAAGCAGGATGCGGaactaccctacaaatccaat
cbc	cbc_SB5_24	ctcactcccaatctctataaGGTCCGTAGCGATCCTTCTCCT
cbc	cbc_SB5_25	ATGGGACCGACGACCATGGCCAaactaccctacaaatccaat
cbc	cbc_SB5_26	ctcactcccaatctctataaGTGCCGCATGACAGTTGACGTA
cbc	cbc_SB5_27	CGGCCTCCATGCGGAACTGCTCaactaccctacaaatccaat
cbc	cbc_SB5_28	ctcactcccaatctctataaGATGTAGCACACGTCCATTTTG
cbc	cbc_SB5_29	CTGCACCATTGGCGTCTCCTTGaactaccctacaaatccaat
cbc	cbc_SB5_30	ctcactcccaatctctataaTGGTACGTGAAGATGGCCACCT
cbc	cbc_SB5_31	CCGGAGACGTGGAGTACACAGCaactaccctacaaatccaat
cbc	cbc_SB5_32	ctcactcccaatctctataaGCTTTTTCTTCACCAGCTCCGT
cbc	cbc_SB5_33	TGGCGCCCACGCCGAACTCGTAaactaccctacaaatccaat
cbc	cbc_SB5_34	ctcactcccaatctctataaGACCAGGGACACCAGCACTTTG
cbc	cbc_SB5_35	GCCGAACAGCTCCGCAAATCCAaactaccctacaaatccaat
cbc	cbc_SB5_36	ctcactcccaatctctataaCGCAGCTCGGAGTCGGACTCCA
cbc	cbc_SB5_37	GCATCCTTCTGCTCGATTTCAAaactaccctacaaatccaat
cbc	cbc_SB5_38	ctcactcccaatctctataaCCGACATGGCTGTATCTTCAGT
cbc	cbc_SB5_39	GTGTGTAGTCTTTGCCTTGGTCaactaccctacaaatccaat
cbc	cbc_SB5_40	ctcactcccaatctctataaGAAATAGGGTAATTATCCAAAA
cbc	cbc_SB5_41	GCTCTGCTAATGAGTTTTAATGaactaccctacaaatccaat
cbc	cbc_SB5_42	ctcactcccaatctctataaTCAGCTGTGCACTAACGATGGG
cbc	cbc_SB5_43	ATTTAGGAGGTAAACAATTTCAaactaccctacaaatccaat
